# A fungal transcription factor *BOT6* facilitates the transition of a beneficial root fungus into an adapted anthracnose pathogen

**DOI:** 10.1101/2024.03.10.584252

**Authors:** Ren Ujimatsu, Junya Takino, Masami Nakamura, Hiromi Haba, Atsushi Minami, Kei Hiruma

## Abstract

The infection strategies employed by plant endophytes are attributed to their ability to overcome durable nonhost resistance and adapt to the host environment. However, the regulatory genetic background underlying how they adapt to the host and determine their lifestyles remains enigmatic. Here, we show that the *CtBOT6*, a cluster-residing transcription factor in the root-associated fungus *Colletotrichum tofieldiae* (Ct), plays a pivotal role in regulating virulence-related gene expression and in producing metabolites both not only within and but unexpectedly outside of the cluster. Genetic manipulation of *CtBOT6* toward activation alone is sufficient to transition a root beneficial Ct along the mutualist-pathogen continuum even toward a leaf pathogen capable of overcoming nonhost resistance, partly dependent on the host abscisic acid and ethylene pathways. Our findings indicate that the status of CtBOT6 serves as a critical determinant for the endophytic fungus to adapt to the plant different environments and manifest diverse infection strategies.
