## Supplementary Tables for "A fungal transcription factor *BOT6* facilitates the transition of a beneficial root fungus into an adapted anthracnose pathogen": Supplemenary Tables 3-5_rnaseq.xlsx

### Sheet: Supplementary Table 3
Supplementary Table 3: Catalog of 119 Ct4 genes predicted as secondary metabolism cluster-related genes from 1485 Ct4 genes
Number	Cluster	Gene_ID	Description	Type	Start	End	Gene type	BlastP_link	Contig
1	Cluster3	GENE_00000735	OHW91058.1 choline dehydrogenase [Colletotrichum incanum]	T1PKS	1722	573	other	BlastP	Contig1
2	Cluster5	GENE_00001043	Q6WP50.1 RecName: Full=Presilphiperfolan-8-beta-ol synthase; Short=PSPS; AltName: Full=Botrydial synthesis protein 2; AltName: Full=Calcineurin-dependent protein 15; AltName: Full=Sesquiterpene cyclase BOT2; AltName: Full=Sesquiterpene synthase BOT2 AAQ16575.1 CND15p [Botrytis cinerea] ATZ56107.1 Bcbot2 [Botrytis cinerea B05.10]	terpene	1251	416	biosynthetic	BlastP	Contig1
3	Cluster5	GENE_00001048	KZL72831.1 ankyrin repeat protein [Colletotrichum tofieldiae]	terpene	1056	351	other	BlastP	Contig1
4	Cluster5	GENE_00001054	KZL72831.1 ankyrin repeat protein [Colletotrichum tofieldiae]	terpene	186	61	other	BlastP	Contig1
5	Cluster6	GENE_00001133	KDN68289.1 hypothetical protein CSUB01_11208 [Colletotrichum sublineola]	NRPS	672	223	other	BlastP	Contig1
6	Cluster6	GENE_00001136	KDN71786.1 hypothetical protein CSUB01_12119 [Colletotrichum sublineola]	NRPS	555	184	other	BlastP	Contig1
7	Cluster6	GENE_00001147	XP_018150498.1 hypothetical protein CH63R_14552 [Colletotrichum higginsianum IMI 349063] OBR01980.1 hypothetical protein CH63R_14552 [Colletotrichum higginsianum IMI 349063]	NRPS	576	191	other	BlastP	Contig1
8	Cluster7	GENE_00001334	ELA28458.1 aristolochene synthase [Colletotrichum gloeosporioides Nara gc5]	terpene	888	295	biosynthetic	BlastP	Contig1
9	Cluster7	GENE_00001341	KZL86510.1 patatin family protein [Colletotrichum incanum]	terpene	1626	541	other	BlastP	Contig1
10	Cluster7	GENE_00001345	KZL80745.1 patatin family protein, partial [Colletotrichum incanum]	terpene	780	259	other	BlastP	Contig1
11	Cluster10	GENE_00001507	KZL78027.1 aldo/keto reductase [Colletotrichum tofieldiae]	T1PKS	1077	358	biosynthetic-additional	BlastP	Contig2
12	Cluster10	GENE_00001511	KZL78019.1 short-chain dehydrogenase/reductase family [Colletotrichum tofieldiae]	T1PKS	978	325	biosynthetic-additional	BlastP	Contig2
13	Cluster10	GENE_00001539	KZL78096.1 UDP-glucosyl transferase family protein [Colletotrichum tofieldiae]	T1PKS	1629	542	biosynthetic-additional	BlastP	Contig2
14	Cluster11	GENE_00001620	KZL77974.1 FAD binding domain-containing protein (putative alpha methylacyl-CoA racemase) [Colletotrichum tofieldiae]	terpene	1878	625	other	BlastP	Contig2
15	Cluster11	GENE_00001634	KZL77987.1 pentalenene synthase [Colletotrichum tofieldiae]	terpene	1014	337	biosynthetic	BlastP	Contig2
16	Cluster12	GENE_00001814	KZL75865.1 alcohol dehydrogenase [Colletotrichum tofieldiae]	indole	1200	399	biosynthetic-additional	BlastP	Contig2
17	Cluster12	GENE_00001818	KZL75811.1 membrane protein [Colletotrichum tofieldiae]	indole	444	147	other	BlastP	Contig2
18	Cluster13	GENE_00001953	KZL76368.1 Bifunctional lycopene cyclase/phytoene synthase [Colletotrichum tofieldiae]	terpene	1761	586	biosynthetic	BlastP	Contig2
19	Cluster13	GENE_00001957	KZL76428.1 phytoene dehydrogenase (phytoene desaturase) [Colletotrichum tofieldiae]	terpene	1734	577	biosynthetic-additional	BlastP	Contig2
20	Cluster15	GENE_00002083	KZL67893.1 hypothetical protein CT0861_12299, partial [Colletotrichum tofieldiae]	T1PKS	1596	531	other	BlastP	Contig2
21	Cluster16	GENE_00002108	KZL67889.1 aminotransferase class I and II [Colletotrichum tofieldiae]	NRPS-like	1428	475	biosynthetic-additional	BlastP	Contig2
22	Cluster17	GENE_00002587	KZL77699.1 zinc-binding oxidoreductase [Colletotrichum tofieldiae]	T1PKS	1065	354	biosynthetic-additional	BlastP	Contig2
23	Cluster17	GENE_00002598	KZL77707.1 cytochrome P450 oxidoreductase [Colletotrichum tofieldiae]	T1PKS	1665	554	biosynthetic-additional	BlastP	Contig2
24	Cluster19	GENE_00002872	KZL70778.1 MFS drug efflux transporter [Colletotrichum tofieldiae]	NRPS	1647	548	transport	BlastP	Contig2
25	Cluster19	GENE_00002885	KZL69284.1 mannitol-1-phosphate 5-dehydrogenase [Colletotrichum tofieldiae]	NRPS	1188	395	other	BlastP	Contig2
26	Cluster19	GENE_00002895	KZL69293.1 RNA polymerase II mediator complex component [Colletotrichum tofieldiae]	NRPS	1278	425	other	BlastP	Contig2
27	Cluster22	GENE_00003021	KZL74103.1 para-nitrobenzyl esterase (carboxylesterase) [Colletotrichum tofieldiae]	NRPS	1557	518	other	BlastP	Contig3
28	Cluster22	GENE_00003023	KZL74107.1 G-patch domain-containing protein [Colletotrichum tofieldiae]	NRPS	1056	351	biosynthetic-additional	BlastP	Contig3
29	Clulster23	GENE_00003027	KZL74147.1 globin [Colletotrichum tofieldiae]	T1PKS	1275	424	other	BlastP	Contig3
30	Clulster23	GENE_00003034	KZL74145.1 beta-ketoacyl synthase domain-containing protein [Colletotrichum tofieldiae]	T1PKS	7458	2485	biosynthetic	BlastP	Contig3
31	Cluster24	GENE_00003413	KZL74471.1 fructose-bisphosphate aldolase [Colletotrichum tofieldiae]	T3PKS	1089	362	other	BlastP	Contig3
32	Cluster24	GENE_00003429	KZL74465.1 FAD/NAD-binding protein [Colletotrichum tofieldiae]	T3PKS	1254	417	biosynthetic-additional	BlastP	Contig3
33	Cluster26	GENE_00003541	KZL71636.1 glycoside hydrolase family 30 protein (endo-beta-1,6-galactanase) [Colletotrichum tofieldiae]	T1PKS	1446	481	other	BlastP	Contig3
34	Cluster26	GENE_00003559	KZL71678.1 hypothetical protein CT0861_07340 [Colletotrichum tofieldiae]	T1PKS	900	299	other	BlastP	Contig3
35	Cluster28	GENE_00003734	KZL71904.1 major facilitator superfamily transporter [Colletotrichum tofieldiae]	NRPS,T1PKS	1677	558	other	BlastP	Contig3
36	Cluster28	GENE_00003737	KZL71909.1 alcohol dehydrogenase [Colletotrichum tofieldiae]	NRPS,T1PKS	1074	357	biosynthetic-additional	BlastP	Contig3
37	Cluster29	GENE_00003877	KZL64660.1 DUF1665 domain containing protein [Colletotrichum tofieldiae]	fungal-RiPP-like	1809	602	other	BlastP	Contig3
38	Cluster29	GENE_00003878	KZL64665.1 alpha-L-rhamnosidase (RhaA is able to hydrolyze alpha-1) [Colletotrichum tofieldiae]	fungal-RiPP-like	1689	562	other	BlastP	Contig3
39	Cluster29	GENE_00003883	KZL64667.1 alpha/beta hydrolase fold-3 domain protein [Colletotrichum tofieldiae]	fungal-RiPP-like	993	330	biosynthetic-additional	BlastP	Contig3
40	Cluster29	GENE_00003884	KZL64662.1 NAD dependent epimerase dehydratase family protein [Colletotrichum tofieldiae]	fungal-RiPP-like	939	312	other	BlastP	Contig3
41	Cluster29	GENE_00003888	ENH77523.1 hypothetical protein Cob_12941 [Colletotrichum orbiculare MAFF 240422]	fungal-RiPP-like	228	75	other	BlastP	Contig3
42	Cluster29	GENE_00003896	KZL64673.1 hypothetical protein CT0861_03149 [Colletotrichum tofieldiae]	fungal-RiPP-like	828	275	biosynthetic	BlastP	Contig3
43	Cluster29	GENE_00003897	KZL64671.1 hypothetical protein CT0861_03146 [Colletotrichum tofieldiae]	fungal-RiPP-like	789	262	other	BlastP	Contig3
44	Cluster29	GENE_00003901	No hit	fungal-RiPP-like	213	70	other	BlastP	Contig3
45	Cluster30	GENE_00004339	KZL72770.1 para-nitrobenzyl esterase (carboxylesterase) [Colletotrichum tofieldiae]	fungal-RiPP-like	1635	544	other	BlastP	Contig4
46	Cluster30	GENE_00004344	KZL72773.1 decaprenyl-diphosphate synthase subunit 1 [Colletotrichum tofieldiae]	fungal-RiPP-like	1368	455	biosynthetic-additional	BlastP	Contig4
47	Cluster32	GENE_00005059	KZL73066.1 siderophore iron transporter mirB [Colletotrichum tofieldiae]	fungal-RiPP-like	1788	595	transport	BlastP	Contig4
48	Cluster32	GENE_00005067	KPM42930.1 hypothetical protein AK830_g3597 [Neonectria ditissima]	fungal-RiPP-like	903	300	other	BlastP	Contig4
49	Cluster32	GENE_00005069	KZL73035.1 hypothetical protein CT0861_06811 [Colletotrichum tofieldiae]	fungal-RiPP-like	618	205	other	BlastP	Contig4
50	Cluster32	GENE_00005084	KZL73065.1 CIA30 family protein [Colletotrichum tofieldiae]	fungal-RiPP-like	636	211	other	BlastP	Contig4
51	Cluster33	GENE_00005343	KZL73865.1 S-adenosyl-methionine-sterol-C-methyltransferase [Colletotrichum tofieldiae]	fungal-RiPP-like	1224	407	biosynthetic-additional	BlastP	Contig4
52	Cluster35	GENE_00005840	KZL70829.1 GNS1/SUR4 family protein [Colletotrichum tofieldiae]	NRPS	1425	474	other	BlastP	Contig5
53	Cluster35	GENE_00005848	KZL72517.1 FYVE zinc finger [Colletotrichum tofieldiae]	NRPS	858	285	other	BlastP	Contig5
54	Cluster35	GENE_00005869	No hit	NRPS	438	145	other	BlastP	Contig5
55	Cluster36	GENE_00006135	KZL77202.1 amidohydrolase family protein [Colletotrichum tofieldiae]	fungal-RiPP-like	1068	355	other	BlastP	Contig5
56	Cluster38	GENE_00006748	KZL74334.1 polyketide synthase [Colletotrichum tofieldiae]	T1PKS	5994	1997	biosynthetic	BlastP	Contig6
57	Cluster38	GENE_00006756	KZL74375.1 sedoheptulose-1,7-bisphosphatase (fructose-1-6-bisphosphatase) [Colletotrichum tofieldiae]	T1PKS	999	332	other	BlastP	Contig6
58	Cluster38	GENE_00006764	KZL74309.1 integral membrane protein [Colletotrichum tofieldiae]	T1PKS	711	236	other	BlastP	Contig6
59	Cluster38	GENE_00006767	KZL74309.1 integral membrane protein [Colletotrichum tofieldiae]	T1PKS	354	117	other	BlastP	Contig6
60	Cluster39	GENE_00007186	KZL73226.1 hypothetical protein CT0861_04281 [Colletotrichum tofieldiae]	terpene	816	271	other	BlastP	Contig6
61	Cluster40	GENE_00007371	KZL73124.1 serine carboxypeptidase [Colletotrichum tofieldiae]	fungal-RiPP-like	1647	548	other	BlastP	Contig6
62	Cluster40	GENE_00007397	KZL73114.1 hypothetical protein CT0861_02518 [Colletotrichum tofieldiae]	fungal-RiPP-like	705	234	biosynthetic	BlastP	Contig6
63	Cluster40	GENE_00007433	ENH87670.1 hypothetical protein Cob_00420 [Colletotrichum orbiculare MAFF 240422]	fungal-RiPP-like	483	160	other	BlastP	Contig6
64	Cluster42	GENE_00007454	KZL68863.1 hypothetical protein CT0861_01680 [Colletotrichum tofieldiae]	fungal-RiPP-like	999	332	other	BlastP	Contig6
65	Cluster42	GENE_00007474	KZL68867.1 isocitrate/isopropylmalate dehydrogenase [Colletotrichum tofieldiae]	fungal-RiPP-like	1071	356	other	BlastP	Contig6
66	Cluster44	GENE_00007977	KZL73952.1 phosphomannomutase [Colletotrichum tofieldiae]	T1PKS,indole	810	269	other	BlastP	Contig7
67	Cluster44	GENE_00007987	KZL73932.1 tryptophan dimethylallyltransferase [Colletotrichum tofieldiae]	T1PKS,indole	1299	432	biosynthetic	BlastP	Contig7
68	Cluster44	GENE_00007988	KZL73930.1 Hsp20-like protein [Colletotrichum tofieldiae]	T1PKS,indole	1176	391	other	BlastP	Contig7
69	Cluster44	GENE_00007994	KZL73941.1 polyketide synthase [Colletotrichum tofieldiae]	T1PKS,indole	5529	1842	biosynthetic	BlastP	Contig7
70	Cluster44	GENE_00007998	KXH57050.1 polyketide synthase [Colletotrichum nymphaeae SA-01]	T1PKS,indole	888	295	biosynthetic-additional	BlastP	Contig7
71	Cluster45	GENE_00008414	KZL75528.1 integral membrane protein [Colletotrichum tofieldiae]	NRPS,T1PKS	1431	476	other	BlastP	Contig7
72	Cluster46	GENE_00008584	KZL70966.1 dihydrodipicolinate synthase [Colletotrichum tofieldiae]	T1PKS	936	311	other	BlastP	Contig8
73	Cluster46	GENE_00008585	KZL70949.1 polyketide synthase (beta-ketoacyl synthase domain-containing protein) [Colletotrichum tofieldiae]	T1PKS	7554	2517	biosynthetic	BlastP	Contig8
74	Cluster46	GENE_00008589	KZL70968.1 aspartate aminotransferase (class I and II) [Colletotrichum tofieldiae]	T1PKS	1224	407	biosynthetic-additional	BlastP	Contig8
75	Cluster47	GENE_00008611	KZL66405.1 methyltransferase domain-containing protein [Colletotrichum tofieldiae]	NRPS-like,betalactone	1110	369	other	BlastP	Contig8
76	Cluster47	GENE_00008648	XP_008095685.1 ribosomal protein L24 [Colletotrichum graminicola M1.001] EFQ31665.1 ribosomal protein L24 [Colletotrichum graminicola M1.001] KDN63434.1 putative ribosomal protein L24 [Colletotrichum sublineola] OHW92639.1 60s ribosomal protein l26 [Colletotrichum incanum]	NRPS-like,betalactone	411	136	other	BlastP	Contig8
77	Cluster48	GENE_00008804	KZL78548.1 alkanesulfonate monooxygenase [Colletotrichum tofieldiae]	NRPS	1098	365	biosynthetic-additional	BlastP	Contig8
78	Cluster52	GENE_00009375	KZL63764.1 O-methyltransferase [Colletotrichum tofieldiae]	indole	1365	454	biosynthetic-additional	BlastP	Contig8
79	Cluster52	GENE_00009382	KZL63763.1 aromatic prenyltransferase [Colletotrichum tofieldiae]	indole	1242	413	biosynthetic	BlastP	Contig8
80	Cluster53	GENE_00009389	KZL68720.1 pyridine nucleotide-disulfide oxidoreductase AMID-like protein [Colletotrichum tofieldiae]	NRPS	1266	421	biosynthetic-additional	BlastP	Contig9
81	Cluster53	GENE_00009396	KZL68731.1 aerobactin siderophore biosynthesis protein iucB [Colletotrichum tofieldiae]	NRPS	1392	463	biosynthetic-additional	BlastP	Contig9
82	Cluster55	GENE_00010355	KZL67948.1 small secreted protein [Colletotrichum tofieldiae]	NRPS-like	741	246	other	BlastP	Contig10
83	Cluster56	GENE_00010550	KZL71982.1 SCP-like extracellular protein [Colletotrichum tofieldiae]	fungal-RiPP-like	612	203	other	BlastP	Contig10
84	Cluster56	GENE_00010559	KZL71993.1 integral membrane protein (CFEM domain-containing protein) [Colletotrichum tofieldiae]	fungal-RiPP-like	1245	414	other	BlastP	Contig10
85	Cluster56	GENE_00010565	KZL71992.1 glutathione S-transferase domain-containing protein [Colletotrichum tofieldiae]	fungal-RiPP-like	711	236	biosynthetic-additional	BlastP	Contig10
86	Cluster56	GENE_00010578	KZL71986.1 FAD binding domain-containing protein [Colletotrichum tofieldiae]	fungal-RiPP-like	1797	598	biosynthetic-additional	BlastP	Contig10
87	Cluster56	GENE_00010580	KZL71946.1 aspartic-type endopeptidase [Colletotrichum tofieldiae]	fungal-RiPP-like	1668	555	other	BlastP	Contig10
88	Cluster56	GENE_00010586	KZL71939.1 peptidoglycan binding domain protein [Colletotrichum tofieldiae]	fungal-RiPP-like	891	296	other	BlastP	Contig10
89	Cluster56	GENE_00010593	KZL71939.1 peptidoglycan binding domain protein [Colletotrichum tofieldiae]	fungal-RiPP-like	204	67	other	BlastP	Contig10
90	Cluster58	GENE_00010936	KZL77782.1 inositol oxygenase [Colletotrichum tofieldiae]	NRPS-like	951	316	other	BlastP	Contig11
91	Cluster58	GENE_00010950	KZL77832.1 CFEM domain protein [Colletotrichum tofieldiae]	NRPS-like	696	231	other	BlastP	Contig11
92	Cluster59	GENE_00010978	KZL77855.1 MFS drug efflux transporter [Colletotrichum tofieldiae]	NRPS	1686	561	transport	BlastP	Contig11
93	Cluster59	GENE_00010981	KZL77791.1 Pisatin demethylase (cytochrome P450) [Colletotrichum tofieldiae]	NRPS	1323	440	biosynthetic-additional	BlastP	Contig11
94	Cluster59	GENE_00010988	KZL77777.1 hypothetical protein CT0861_06627, partial [Colletotrichum tofieldiae]	NRPS	783	260	other	BlastP	Contig11
95	Cluster59	GENE_00010989	XP_001911587.1 hypothetical protein [Podospora anserina S mat+] CAP73413.1 unnamed protein product [Podospora anserina S mat+] CDP25815.1 Putative protein of unknown function [Podospora anserina S mat+]	NRPS	744	247	biosynthetic-additional	BlastP	Contig11
96	Cluster59	GENE_00010992	KZL77791.1 Pisatin demethylase (cytochrome P450) [Colletotrichum tofieldiae]	NRPS	186	61	other	BlastP	Contig11
97	Cluster59	GENE_00011000	KZL77794.1 GNAT family acetyltransferase [Colletotrichum tofieldiae]	NRPS	765	254	other	BlastP	Contig11
98	Cluster60	GENE_00011630	OHW99382.1 glycosyl hydrolase family 18 protein [Colletotrichum incanum]	T1PKS,fungal-RiPP-like	1248	415	other	BlastP	Contig13
99	Cluster60	GENE_00011631	KZL78638.1 zinc-binding oxidoreductase [Colletotrichum tofieldiae]	T1PKS,fungal-RiPP-like	1047	348	biosynthetic-additional	BlastP	Contig13
100	Cluster62	GENE_00011916	KZL74606.1 cytosolic Fe-S cluster assembling factor cfd-1 [Colletotrichum tofieldiae]	fungal-RiPP-like	909	302	other	BlastP	Contig14
101	Cluster62	GENE_00011920	KZL80498.1 short-chain dehydrogenase reductase family oxidoreductase [Colletotrichum incanum] OHW98382.1 short-chain dehydrogenase reductase family oxidoreductase [Colletotrichum incanum]	fungal-RiPP-like	582	193	biosynthetic-additional	BlastP	Contig14
102	Cluster62	GENE_00011922	KZL74604.1 short-chain dehydrogenase/reductase family [Colletotrichum tofieldiae]	fungal-RiPP-like	450	149	other	BlastP	Contig14
103	Cluster62	GENE_00011931	KZL74572.1 chloroperoxidase-like protein [Colletotrichum tofieldiae]	fungal-RiPP-like	564	187	other	BlastP	Contig14
104	Cluster62	GENE_00011965	KZL74632.1 transcription initiation factor TFIID subunit 11 [Colletotrichum tofieldiae]	fungal-RiPP-like	969	322	other	BlastP	Contig14
105	Cluster64	GENE_00012772	KZL78496.1 PKSN polyketide synthase for alternapyrone biosynthesis (Beta-ketoacyl synthase) [Colletotrichum tofieldiae]	T1PKS	4821	1606	biosynthetic	BlastP	Contig16
106	Cluster65	GENE_00012850	KZL70903.1 NADP(+)-dependent dehydrogenase [Colletotrichum tofieldiae]	T1PKS	759	252	biosynthetic-additional	BlastP	Contig16
107	Cluster65	GENE_00012857	KZL70884.1 sphingomyelin phosphodiesterase [Colletotrichum tofieldiae]	T1PKS	1161	386	other	BlastP	Contig16
108	Cluster67	GENE_00012939	KZL75055.1 thiol protease [Colletotrichum tofieldiae]	fungal-RiPP-like	1551	516	other	BlastP	Contig16
109	Cluster67	GENE_00012944	KZL80922.1 hypothetical protein CI238_06647 [Colletotrichum incanum]	fungal-RiPP-like	1266	421	other	BlastP	Contig16
110	Cluster67	GENE_00012949	KZL75010.1 short-chain dehydrogenase [Colletotrichum tofieldiae]	fungal-RiPP-like	729	242	biosynthetic-additional	BlastP	Contig16
111	Cluster67	GENE_00012954	KZL75017.1 hypothetical protein CT0861_04688 [Colletotrichum tofieldiae]	fungal-RiPP-like	417	138	other	BlastP	Contig16
112	Cluster67	GENE_00012958	XP_022472206.1 metallo-beta-lactamase superfamily protein [Colletotrichum orchidophilum] OHE95044.1 metallo-beta-lactamase superfamily protein [Colletotrichum orchidophilum]	fungal-RiPP-like	306	101	other	BlastP	Contig16
113	Cluster68	GENE_00013322	KZL70109.1 flavin-binding monooxygenase (steroid monooxygenase) [Colletotrichum tofieldiae]	T1PKS	1728	575	other	BlastP	Contig18
114	Cluster70	GENE_00013606	KZL78779.1 zinc-binding dehydrogenase family superfamily [Colletotrichum tofieldiae]	T1PKS	1032	343	biosynthetic-additional	BlastP	Contig19
115	Cluster70	GENE_00013617	XP_013941900.1 hypothetical protein TRIATDRAFT_37063 [Trichoderma atroviride IMI 206040] EHK44440.1 hypothetical protein TRIATDRAFT_37063 [Trichoderma atroviride IMI 206040]	T1PKS	708	235	biosynthetic-additional	BlastP	Contig19
116	Cluster70	GENE_00013619	XP_013942630.1 hypothetical protein TRIATDRAFT_87481 [Trichoderma atroviride IMI 206040] EHK44441.1 hypothetical protein TRIATDRAFT_87481 [Trichoderma atroviride IMI 206040]	T1PKS	1533	510	other	BlastP	Contig19
117	Cluster70	GENE_00013620	PON28513.1 hypothetical protein TGAM01_v202360 [Trichoderma gamsii]	T1PKS	1383	460	other	BlastP	Contig19
118	Cluster70	GENE_00013624	XP_018148033.1 N-acetylglucosaminyl phosphatidylinositol deacetylase [Pochonia chlamydosporia 170] OAQ71950.1 N-acetylglucosaminyl phosphatidylinositol deacetylase [Pochonia chlamydosporia 170]	T1PKS	318	105	other	BlastP	Contig19
119	Cluster71	GENE_00014550	KZL66580.1 aromatic prenyltransferase (TdiB protein) [Colletotrichum tofieldiae]	T1PKS,indole	1251	416	biosynthetic	BlastP	Contig27

### Sheet: Supplementary Table 4
Supplementary Table 4: Catalog of 45 Ct4 genes predicted as effector encoding genes from 1485 Ct4 genes
Number	Gene_ID	Description
1	GENE_00000028	KZL73697.1 pectate lyase B [Colletotrichum tofieldiae]
2	GENE_00000140	KZL71142.1 endopolygalacturonase [Colletotrichum tofieldiae]
3	GENE_00000257	KZL74694.1 GPI-anchored cell wall organization protein ecm33 [Colletotrichum tofieldiae]
4	GENE_00000405	KZL65138.1 DnaJ domain-containing protein [Colletotrichum tofieldiae]
5	GENE_00000951	KZL66997.1 CFEM domain-containing protein [Colletotrichum tofieldiae]
6	GENE_00001035	KZL72826.1 hypothetical protein CT0861_04423 [Colletotrichum tofieldiae]
7	GENE_00001783	KZL75869.1 hypothetical protein CT0861_10779 [Colletotrichum tofieldiae]
8	GENE_00001799	KZL75883.1 hypothetical protein CT0861_00988 [Colletotrichum tofieldiae]
9	GENE_00003194	KZL72706.1 allergen Asp f 4 [Colletotrichum tofieldiae]
10	GENE_00003604	KZL71665.1 hypothetical protein CT0861_07376 [Colletotrichum tofieldiae]
11	GENE_00003605	KZL71647.1 vacuolar protein sorting-associated protein 62 [Colletotrichum tofieldiae]
12	GENE_00003695	KZL71933.1 pectin lyase [Colletotrichum tofieldiae]
13	GENE_00004352	KZL72769.1 acetylxylan esterase precursor (cutinase) [Colletotrichum tofieldiae]
14	GENE_00004521	KZL64780.1 acetylxylan esterase 2 [Colletotrichum tofieldiae]
15	GENE_00005028	KZL73024.1 xyloglucan-specific endo-beta-1,4-glucanase A [Colletotrichum tofieldiae]
16	GENE_00005256	KZL64112.1 chitin binding protein [Colletotrichum tofieldiae]
17	GENE_00005446	KZL69858.1 cell wall protein [Colletotrichum tofieldiae]
18	GENE_00006415	KZL75922.1 polygalacturonase 3 [Colletotrichum tofieldiae]
19	GENE_00006481	KZL75912.1 hypothetical protein CT0861_10968 [Colletotrichum tofieldiae]
20	GENE_00007194	KZL73185.1 intracellular hyphae protein 1 (LysM domain-containing protein) [Colletotrichum tofieldiae]
21	GENE_00007887	KZL68221.1 protein disulfide isomerase [Colletotrichum tofieldiae]
22	GENE_00008494	KZL70998.1 intracellular hyphae protein 1 (EC90 protein) [Colletotrichum tofieldiae]
23	GENE_00009081	KZL76897.1 pectin lyase, partial [Colletotrichum tofieldiae]
24	GENE_00009234	KZL76895.1 pectin lyase (pectate lyase) [Colletotrichum tofieldiae]
25	GENE_00009316	KZL81590.1 hypothetical protein CI238_10632 [Colletotrichum incanum]
26	GENE_00009404	KZL68740.1 hypothetical protein CT0861_07168 [Colletotrichum tofieldiae]
27	GENE_00009622	KZL78167.1 Secreted protein NIS1, partial [Colletotrichum tofieldiae]
28	GENE_00009744	KZL76229.1 Hsp70-like protein, partial [Colletotrichum tofieldiae]
29	GENE_00010172	KZL66519.1 DNase1 protein [Colletotrichum tofieldiae]
30	GENE_00010355	KZL67948.1 small secreted protein [Colletotrichum tofieldiae]
31	GENE_00010841	KZL77825.1 hypothetical protein CT0861_11167 [Colletotrichum tofieldiae]
32	GENE_00010907	KZL77758.1 fasciclin domain family protein [Colletotrichum tofieldiae]
33	GENE_00011166	KZL77531.1 ricin B lectin [Colletotrichum tofieldiae]
34	GENE_00011644	KZL78658.1 hypothetical protein CT0861_08913 [Colletotrichum tofieldiae]
35	GENE_00011663	KZL78674.1 hypothetical protein CT0861_12679 [Colletotrichum tofieldiae]
36	GENE_00011828	KZL78727.1 hypothetical protein CT0861_03749 [Colletotrichum tofieldiae]
37	GENE_00011868	KZL63979.1 glycosyl hydrolase family 28 [Colletotrichum tofieldiae]
38	GENE_00012155	KZL77400.1 lipocalin-like domain-containing protein [Colletotrichum tofieldiae]
39	GENE_00012329	KZL77292.1 hypothetical protein CT0861_02431 [Colletotrichum tofieldiae]
40	GENE_00012674	KZL72324.1 carbohydrate esterase family 4 protein [Colletotrichum tofieldiae]
41	GENE_00012721	KZL66545.1 hypothetical protein CT0861_12109 [Colletotrichum tofieldiae]
42	GENE_00012797	KZL78567.1 surface protein SP1 [Colletotrichum tofieldiae]
43	GENE_00012870	KZL70905.1 endopolygalacturonase [Colletotrichum tofieldiae]
44	GENE_00013936	KZL70386.1 hypothetical protein CT0861_09554 [Colletotrichum tofieldiae]
45	GENE_00014296	KZL66149.1 hypothetical protein CT0861_11227, partial [Colletotrichum tofieldiae]

### Sheet: Supplementary Table 5
Supplementary Table 5: Catalog of 94 Ct4 genes predicted as CAZymes from 1485 Ct4 genes
Number	Gene ID	Description	EC#	HMMER	dbCAN_sub	DIAMOND	Signalp	#ofTools
1	GENE_00000028	KZL73697.1 pectate lyase B [Colletotrichum tofieldiae]	4.2.2.2	PL1_7(83-264)	PL1_e53	PL1_7	Y(1-19)	3
2	GENE_00000140	KZL71142.1 endopolygalacturonase [Colletotrichum tofieldiae]	3.2.1.15	GH28(37-348)	GH28_e75	GH28	Y(1-25)	3
3	GENE_00000735	OHW91058.1 choline dehydrogenase [Colletotrichum incanum]	-	AA3_2(13-565)	AA3_e4	AA3_2	N	3
4	GENE_00000896	KZL68013.1 glycosyl hydrolase family 43 protein [Colletotrichum tofieldiae]	3.2.1.145	GH43_24(46-278)	GH43_e150+CBM35_e44	CBM35+GH43_24	Y(1-20)	3
5	GENE_00000927	XP_018156417.1 Endoglucanase-5 [Colletotrichum higginsianum IMI 349063] OBR07899.1 Endoglucanase-5 [Colletotrichum higginsianum IMI 349063]	3.2.1.4	GH45(64-251)	GH45_e0	N	N	2
6	GENE_00000937	KZL68000.1 glycoside hydrolase family 16 protein, partial [Colletotrichum tofieldiae]	3.2.1.6	GH16_3(31-278)	GH16_e87	GH16_3	Y(1-24)	3
7	GENE_00001447	KZL68034.1 FAD binding domain-containing protein (mitomycin radical oxidase) [Colletotrichum tofieldiae]	1.1.3.-	AA7(70-261)	AA7_e0	N	N	2
8	GENE_00001539	KZL78096.1 UDP-glucosyl transferase family protein [Colletotrichum tofieldiae]	-	GT1(108-437)	GT1_e208	GT1	N	3
9	GENE_00001620	KZL77974.1 FAD binding domain-containing protein (putative alpha methylacyl-CoA racemase) [Colletotrichum tofieldiae]	1.1.3.38	AA4(35-617)	AA4_e0	AA4	N	3
10	GENE_00001711	KZL71491.1 beta-1,6-galactanase [Colletotrichum tofieldiae]	-	GH5_16(58-420)	GH5_e318	GH5_16	Y(1-20)	3
11	GENE_00001929	KZL76440.1 alpha amylase [Colletotrichum tofieldiae]	3.2.1.1	GH13_1(59-360)	GH13_e124	GH13_1	Y(1-22)	3
12	GENE_00002386	KZL68318.1 alpha-1,3-mannosyltransferase CMT1 [Colletotrichum tofieldiae]	-	GT69(117-366)	GT69_e0	GT69	N	3
13	GENE_00002858	KZL70770.1 GMC oxidoreductase [Colletotrichum tofieldiae]	-	AA3_2(81-327)	AA3_e48	AA3_2	N	3
14	GENE_00002954	XP_018151700.1 Rhamnogalacturonase A [Colletotrichum higginsianum IMI 349063] OBR03182.1 Rhamnogalacturonase A [Colletotrichum higginsianum IMI 349063]	3.2.1.171	GH28(63-384)	GH28_e27	GH28	Y(1-24)	3
15	GENE_00003063	KZL75257.1 glycosyl hydrolase (class V) [Colletotrichum tofieldiae]	3.2.1.14	GH18(70-415)	GH18_e232	CBM18+GH18	N	3
16	GENE_00003131	OHW89979.1 glycosyltransferase family 1 protein [Colletotrichum incanum]	2.4.1.173|2.4.1.-	GT1(101-370)	GT1_e153	GT1	N	3
17	GENE_00003154	KZL72748.1 UDP-glucoronosyl and UDP-glucosyl transferase family protein [Colletotrichum tofieldiae]	-	N	GT1_e475	GT1	N	2
18	GENE_00003541	KZL71636.1 glycoside hydrolase family 30 protein (endo-beta-1,6-galactanase) [Colletotrichum tofieldiae]	3.2.1.164	GH30_5(26-474)	GH30_e22	GH30_5	Y(1-22)	3
19	GENE_00003587	KZL71646.1 hypothetical protein CT0861_07364 [Colletotrichum tofieldiae]	-	GH131(41-298)	GH131_e4	GH131	Y(1-30)	3
20	GENE_00003695	KZL71933.1 pectin lyase [Colletotrichum tofieldiae]	-	PL1_4(109-293)	PL1_e40	CBM1+PL1_4	Y(1-22)	3
21	GENE_00003844	KZL66348.1 rhamnogalacturonase B [Colletotrichum tofieldiae]	4.2.2.23	PL4_1(22-531)	PL4_e12	PL4_1	Y(1-24)	3
22	GENE_00003878	KZL64665.1 alpha-L-rhamnosidase (RhaA is able to hydrolyze alpha-1) [Colletotrichum tofieldiae]	-	GH78(138-535)	GH78_e5	GH78	N	3
23	GENE_00003908	KZL76519.1 glycoside hydrolase family 79 protein [Colletotrichum tofieldiae]	-	GH79(24-363)	GH79_e5	GH79	N	3
24	GENE_00003932	KZL76521.1 pectin methylesterase [Colletotrichum tofieldiae]	3.1.1.11	CE8(26-304)	CE8_e82	CE8	N	3
25	GENE_00003955	KZL76512.1 alcohol dehydrogenase [Colletotrichum tofieldiae]	-	N	AA3_e36	AA3	N	2
26	GENE_00003998	KZL76539.1 glucan 1,3-beta-glucosidase (glycosyl hydrolase family 17) [Colletotrichum tofieldiae]	-	GH17(125-333)	GH17_e53	GH17	Y(1-21)	3
27	GENE_00004338	KZL72794.1 glycoside hydrolase family 31 protein [Colletotrichum tofieldiae]	3.2.1.177	GH31_4(209-664)	GH31_e0	GH31	N	3
28	GENE_00004352	KZL72769.1 acetylxylan esterase precursor (cutinase) [Colletotrichum tofieldiae]	3.2.1.59|-	CE5(30-225)+CBM24(251-329)	CE5_e42+CBM24_e0	CBM24+CE5	Y(1-19)	3
29	GENE_00004486	KZL68131.1 beta-1,6-galactanase [Colletotrichum tofieldiae]	3.2.1.164	GH5_16(45-379)	GH5_e102	GH5_16	Y(1-22)	3
30	GENE_00004521	KZL64780.1 acetylxylan esterase 2 [Colletotrichum tofieldiae]	-	CE5(24-227)	CE5_e42	N	N	2
31	GENE_00004549	KZL65279.1 glycoside hydrolase family 31 protein [Colletotrichum tofieldiae]	-	GH31_2(237-721)	GH31_e95	GH31_2	N	3
32	GENE_00004673	KZL75403.1 cell wall glucanase, partial [Colletotrichum tofieldiae]	-	GH17(153-398)	GH17_e14	GH17	Y(1-31)	3
33	GENE_00004935	KZL64312.1 arabinogalactan endo-1,4-beta-galactosidase [Colletotrichum tofieldiae]	3.2.1.89	GH53(22-347)	GH53_e5	GH53	Y(1-19)	3
34	GENE_00005028	KZL73024.1 xyloglucan-specific endo-beta-1,4-glucanase A [Colletotrichum tofieldiae]	3.2.1.4|3.2.1.151	GH12(100-247)	GH12_e6	GH12	Y(1-19)	3
35	GENE_00005079	KZL73018.1 glycosyltransferase family 31 [Colletotrichum tofieldiae]	-	N	GT31_e37	GT31	N	2
36	GENE_00005180	KZL65318.1 alpha-N-arabinofuranosidase A [Colletotrichum tofieldiae]	3.2.1.55	GH51_2(201-645)	GH51_e35	GH51_2	Y(1-20)	3
37	GENE_00005232	KZL70725.1 FAD binding domain-containing protein [Colletotrichum tofieldiae]	1.1.3.-	AA7(171-383)	AA7_e4	N	Y(1-26)	2
38	GENE_00005256	KZL64112.1 chitin binding protein [Colletotrichum tofieldiae]	-	AA16(18-185)	AA16_e1	N	Y(1-30)	2
39	GENE_00005492	KZL66214.1 carbohydrate-binding module family 1 protein [Colletotrichum tofieldiae]	3.2.1.-	GH131(21-261)	GH131_e5	GH131	N	3
40	GENE_00006040	KZL78591.1 glucose dehydrogenase [Colletotrichum tofieldiae]	-	AA3_2(7-494)	AA3_e27	AA3_2	N	3
41	GENE_00006144	KZL77203.1 glycosyl hydrolase family 43 protein [Colletotrichum tofieldiae]	-	GH43_29(40-338)	GH43_e237	GH43_29	Y(1-22)	3
42	GENE_00006272	KZL68780.1 endoglucanase 3 [Colletotrichum tofieldiae]	3.2.1.4	GH5_5(95-371)	GH5_e137	CBM1+GH5_5	N	3
43	GENE_00006393	KZL75929.1 glycosyl hydrolase family 10 [Colletotrichum tofieldiae]	3.2.1.8	GH10(22-333)	GH10_e40	CBM1+GH10	Y(1-20)	3
44	GENE_00006415	KZL75922.1 polygalacturonase 3 [Colletotrichum tofieldiae]	3.2.1.15|3.1.1.11	GH28(39-362)	GH28_e56	GH28	Y(1-27)	3
45	GENE_00006416	KZL75994.1 glucan 1,3-beta-glucosidase [Colletotrichum tofieldiae]	-	N	GH17_e57	GH17	Y(1-20)	2
46	GENE_00006601	KZL66612.1 glycoside hydrolase family 6 protein [Colletotrichum tofieldiae]	3.2.1.91|3.2.1.4	GH6(55-350)	GH6_e20	GH6	Y(1-19)	3
47	GENE_00006603	KZL66630.1 GDSL-like lipase/acylhydrolase [Colletotrichum tofieldiae]	-	CE16(35-284)	CE16_e6	CE16	Y(1-29)	3
48	GENE_00006679	KZL74165.1 alpha-glucanase, partial [Colletotrichum tofieldiae]	3.2.1.59|-	GH71(10-388)+CBM24(430-506)+CBM24(525-599)	GH71_e11+CBM24_e1	CBM24+GH71	N	3
49	GENE_00006741	KZL74374.1 glycoside hydrolase family 61 protein [Colletotrichum tofieldiae]	1.14.99.54|1.14.99.56	AA9(6-217)	AA9_e7	AA9	Y(1-18)	3
50	GENE_00006915	OHW93212.1 polysaccharide lyase family 4 protein [Colletotrichum incanum]	-	PL4_1(18-570)	PL4_e6	PL4_1	Y(1-20)	3
51	GENE_00007360	KZL73107.1 cell wall glycosyl hydrolase (glycosyl Hydrolase Family 88) [Colletotrichum tofieldiae]	-	GH105(51-387)	GH105_e34	GH105	N	3
52	GENE_00007437	KZL68875.1 vanillyl-alcohol oxidase [Colletotrichum tofieldiae]	1.1.3.38	AA4(7-553)	AA4_e0	AA4	N	3
53	GENE_00007758	KZL77271.1 endoglucanase E1 (cellulase) [Colletotrichum tofieldiae]	-	GH5_24(65-378)	GH5_e56	GH5_24	N	3
54	GENE_00007773	KZL76040.1 cytochrome c peroxidase, partial [Colletotrichum tofieldiae]	-	AA2(95-361)	AA2_e1	AA2	N	3
55	GENE_00007851	KZL76017.1 multicopper oxidase [Colletotrichum tofieldiae]	-	AA1(175-728)	AA1_e34	AA1	N	3
56	GENE_00008200	KZL70140.1 glycosyl hydrolase [Colletotrichum tofieldiae]	-	GH15(245-614)	GH15_e38	GH15	N	3
57	GENE_00008277	KZL64552.1 rare lipoprotein A [Colletotrichum tofieldiae]	-	CBM63(225-296)	CBM63_e9	CBM63	Y(1-19)	3
58	GENE_00008313	KZL81384.1 alpha amylase [Colletotrichum incanum] OHW93027.1 trehalose-6-phosphate hydrolase [Colletotrichum incanum]	5.4.99.11|3.2.1.20|3.2.1.10|3.2.1.-|3.2.1.70	GH13_40(45-398)	GH13_e122	GH13_40	N	3
59	GENE_00008316	OHW93021.1 alg9-like mannosyltransferase [Colletotrichum incanum]	-	GT22(8-397)	GT22_e27	GT22	N	3
60	GENE_00008480	KZL75589.1 beta-glucosidase G [Colletotrichum tofieldiae]	3.2.1.-|3.2.1.21	GH3(100-323)	GH3_e147	GH3	Y(1-21)	3
61	GENE_00008501	KZL75592.1 choline dehydrogenase [Colletotrichum tofieldiae]	-	AA3_2(30-654)	AA3_e44	AA3	Y(1-23)	3
62	GENE_00008832	KZL78427.1 glycoside hydrolase family 93 protein (BNR/Asp-box repeat protein) [Colletotrichum tofieldiae]	3.2.1.-	GH93(40-349)	GH93_e5	GH93	Y(1-22)	3
63	GENE_00009081	KZL76897.1 pectin lyase, partial [Colletotrichum tofieldiae]	4.2.2.10	PL1_4(114-298)	PL1_e16	PL1_4	Y(1-20)	3
64	GENE_00009133	KZL76884.1 sterol glucosyltransferase [Colletotrichum tofieldiae]	2.4.1.173|2.4.1.-	GT1(151-488)	GT1_e153	GT1	N	3
65	GENE_00009138	KZL76870.1 FAD binding domain-containing protein (isoamyl alcohol oxidase) [Colletotrichum tofieldiae]	1.1.3.-	AA7(128-554)	AA7_e0	N	Y(1-21)	2
66	GENE_00009234	KZL76895.1 pectin lyase (pectate lyase) [Colletotrichum tofieldiae]	4.2.2.10	PL1_4(113-302)	PL1_e33	PL1_4	Y(1-19)	3
67	GENE_00009443	KZL69733.1 extracellular protein [Colletotrichum tofieldiae]	-	AA11(37-215)	AA11_e8	AA11	Y(1-19)	3
68	GENE_00009665	KZL78195.1 N-acetylglucosamine-6-phosphate deacetylase [Colletotrichum tofieldiae]	-	CE9(18-411)	CE9_e4	CE9	N	3
69	GENE_00009774	KZL76246.1 alpha-amylase 1 [Colletotrichum tofieldiae]	-	GH13_1(57-363)	GH13_e244	GH13_1	Y(1-21)	3
70	GENE_00009776	KZL76233.1 FAD binding domain protein [Colletotrichum tofieldiae]	1.1.3.-	AA7(143-327)	AA7_e0	N	Y(1-18)	2
71	GENE_00009960	KZL67309.1 carbohydrate binding family 6 protein (endo-1,3-beta-glucanase) [Colletotrichum tofieldiae]	3.2.1.39	GH16_3(31-295)	GH16_e303	GH16_3	Y(1-20)	3
72	GENE_00010176	KZL65885.1 FAD binding domain-containing protein [Colletotrichum tofieldiae]	1.1.3.-	AA7(192-400)	AA7_e0	N	Y(1-22)	2
73	GENE_00010578	KZL71986.1 FAD binding domain-containing protein [Colletotrichum tofieldiae]	1.1.3.-	AA7(147-353)	AA7_e5	N	Y(1-21)	2
74	GENE_00010643	KZL65452.1 FAD binding domain-containing protein [Colletotrichum tofieldiae]	1.1.3.-	AA7(71-506)	AA7_e0	N	Y(1-23)	2
75	GENE_00010852	KZL77921.1 ligninase h2 precursor [Colletotrichum tofieldiae]	-	AA2(122-360)	AA2_e12	AA2	Y(1-21)	3
76	GENE_00011523	KZL65192.1 glycoside hydrolase [Colletotrichum tofieldiae]	-	GH128(166-378)	GH128_e17	GH128	N	3
77	GENE_00011630	OHW99382.1 glycosyl hydrolase family 18 protein [Colletotrichum incanum]	-	GH18(44-403)	GH18_e58	GH18	Y(1-19)	3
78	GENE_00011785	KZL78723.1 glycosyl hydrolase, partial [Colletotrichum tofieldiae]	3.2.1.21|3.2.1.45|3.2.1.104	GH5_12(15-548)	GH5_e145	GH5_12	N	3
79	GENE_00011811	KZL78818.1 GMC oxidoreductase [Colletotrichum tofieldiae]	-	AA3_2(39-629)	AA3_e60	AA3_2	N	3
80	GENE_00011845	KZL78738.1 rhamnogalacturonan acetylesterase [Colletotrichum tofieldiae]	3.1.1.-	CE12(29-240)	CE12_e43	CE12	Y(1-19)	3
81	GENE_00011868	KZL63979.1 glycosyl hydrolase family 28 [Colletotrichum tofieldiae]	3.2.1.67	GH28(44-402)	GH28_e61	GH28	Y(1-21)	3
82	GENE_00011886	KZL63980.1 glycosyl hydrolase family 18 [Colletotrichum tofieldiae]	3.2.1.-	GH18(15-391)	GH18_e227	CBM18+GH18	N	3
83	GENE_00011941	KZL74581.1 glycoside hydrolase family 2 protein, partial [Colletotrichum tofieldiae]	3.2.1.23	GH2(38-915)	GH2_e61	GH2	N	3
84	GENE_00012102	KZL68814.1 glycoside hydrolase family 3 [Colletotrichum tofieldiae]	3.2.1.21	GH3(41-254)	GH3_e51	GH3+GH78	N	3
85	GENE_00012183	KZL77324.1 extracellular exo-polygalacturonase [Colletotrichum tofieldiae]	3.2.1.67	GH28(47-341)	GH28_e61	GH28	N	3
86	GENE_00012266	KZL77423.1 beta-glucuronidase precursor [Colletotrichum tofieldiae]	3.2.1.31	GH2(6-594)	GH2_e29	GH2	N	3
87	GENE_00012392	KZL74958.1 endoglucanase B [Colletotrichum tofieldiae]	-	AA9(5-227)	AA9_e5	AA9+CBM18	Y(1-17)	3
88	GENE_00012538	KZL70248.1 galactose oxidase (kelch domain-containing protein) [Colletotrichum tofieldiae]	1.1.3.9|1.1.3.13|1.1.3.-|1.1.3.7|1.1.3.47	AA5_2(159-710)	AA5_e12	AA5_2	Y(1-23)	3
89	GENE_00012566	KZL64762.1 glycogen phosphorylase [Colletotrichum tofieldiae]	2.4.1.1	GT35(166-541)+GT35(542-803)	GT35_e0+GT35_e0	GT35	N	3
90	GENE_00012669	KZL72324.1 carbohydrate esterase family 4 protein [Colletotrichum tofieldiae]	-	CE4(333-447)	CE4_e263	N	N	2
91	GENE_00012828	KZL73298.1 cellobiose dehydrogenase [Colletotrichum tofieldiae]	1.1.99.18|-	AA8(27-202)+AA3_1(232-757)	AA8_e5+AA3_e61	AA3_1+AA8	Y(1-21)	3
92	GENE_00012870	KZL70905.1 endopolygalacturonase [Colletotrichum tofieldiae]	3.2.1.15	GH28(37-353)	GH28_e75	GH28	Y(1-38)	3
93	GENE_00013671	KZL68681.1 acetylxylan esterase 2 (cutinase) [Colletotrichum tofieldiae]	-	CE5(29-231)	CE5_e49	N	Y(1-28)	2
94	GENE_00013921	KZL70374.1 glycoside hydrolase family 51 protein (alpha-L-arabinofuranosidase) [Colletotrichum tofieldiae]	3.2.1.55	GH51_1(152-555)	GH51_e31	GH51_1	N	3
