## Supplementary Tables for "A fungal transcription factor *BOT6* facilitates the transition of a beneficial root fungus into an adapted anthracnose pathogen": Supplementary Table6_primer_list.xlsx

### Sheet: Sheet1
Supplementary Table 6: Primers used in this study
Gene/Region	Gene Name or Primer Name	Forward	Reverse	Use	Reference
CTACT	CtACT	CTCGTTATCGACAATGGTTC	GAGTCCTTCTGGCCCATAC	RT-qPCR	Hiruma et al., 2023
CT3ABA1	CtABA1	CCCTGATTGGCTACTTCCCG	CGGGCCAAAAATGTCAGTCG	RT-qPCR
CT3ABA2	CtABA2	ACCCGGCTCATCCAGACATG	AGACGTGGGGATTTGCGACA	RT-qPCR
CT3ABA3	CtABA3	ACCTCGTGAGCGCGATACATGGTA	GTTGAGGACACTGTCGCCCAAT	RT-qPCR	Hiruma et al., 2023
CT3ABA4	CtABA4	ACGCAATACCCCCAAGTCGA	ACCCCTTCTTGCCCACAGAC	RT-qPCR
CT3BOT1	CtBOT1	AGCGTCTCTACACCGGCATC	ACGCCATCCAGATGAGGACG	RT-qPCR
CT3BOT2	CtBOT2	TCTCGTTCAGGTCGACCAGC	TGCAAGCTTGGGTGGTCGTA	RT-qPCR
CT3BOT3	CtBOT3	GCTCTGTGCATTGACCGGTG	TTTCGATGTTTCGCTGGCCG	RT-qPCR
CT3BOT4	CtBOT4	CCGCTTCGATTGTCACGAGC	ACGAACCTTGTCGACCAGCA	RT-qPCR
CT3BOT5	CtBOT5	ACGAGGTGTTGCCCGTACACTT	GGAAAGGTCGACGTGGGAGAACTT	RT-qPCR	Hiruma et al., 2023
CT3BOT6	CtBOT6	GTTCTCGGAGGTGCACAAGA	GTCGAGTTGTATGTGCACGC	RT-qPCR
CT3BOT7	CtBOT7	CGTGGAAGGCTACACCGAGT	TTCACGTAGCCCTCCAGCAG	RT-qPCR
GENE_00011871	Ct_phosphate_transporter	CTGGTACCATGTCCGTGCCA	GATTGCAGTGTCGTGCTCCG	RT-qPCR
AT3G23150	ETR2_qPCR	TTCGAACCGGGCAGTTACAC	AATGGCGGTAAGGCAATCG	RT-qPCR	Schellingen et al., 2014
AT3G23240	ERF1_qPCR	TCCTCGGCGATTCTCAATTTT	CAACCGGAGAACAACCATCCT	RT-qPCR	Schellingen et al., 2014
AT5G13320	PBS3_qPCR	ACACCAGCCCTGATGAAGTC	CCCAAGTCTGTGACCCAGTT	RT-qPCR
AT2G19190	FRK1_qPCR	ATCTTCGCTTGGAGCTTCTC	TGCAGCGCAAGGACTAGAG	RT-qPCR
AT5G57220	cyp81F2_qPCR	ATTGTCCGCATGGTCACAGGGAG	GTAGCCGTGTCCGAACACTTTAAG	RT-qPCR
AT3G18780	plantACTIN_qPCR	ACCTTGCTGGACGTGACCTTACTGAT	GTTGTCTCGTGGATTCCAGCAGCTT	RT-qPCR
AT1G05100	MAPKKK18_qPCR	AAGCGGCGCGTGGAGAGAGA	GCTGTCCATCTCTCCGTCGC	RT-qPCR	Hiruma et al., 2023
AT2G30750	cyp71A12_qPCR	GATTATCACCTCGGTTCCT	CCACTAATACTTCCCAGATTA	RT-qPCR
pGFPHPH	pGFPHPH_outside	GGTGATGTCTGCTCAAGCGGGGTAG	AGCGGCCGCCCGGCTGCAGATC	fungal transformation
pGFPHPH	pGFPHPH296	GAAAAGGTTTATCCGTTCGTCCATTTGTATGTGCATG	CGGATAAACCTTTTCACGCC	fungal transformation
CT3BOT6	8284consti	TGAGCAGACATCACCTCGTCGTCGTGATCCTCACACGTT	AGCCGGGCGGCCGCTCGCTTTGACGATGGCCGTCTCTAA	fungal transformation
pGFPHPH	pGFPHPH_noGFP	GATCCTCTAGAGTCGACCTGCA	GGTCATAGCTGTTTCCTGTGT	fungal transformation
Ct3_00003000	phosphatetrans_pro	GAAACAGCTATGACCGACATCATGGCGCACTTGAC	GATGTCTACTCTGGGTCCGGGAAG	fungal transformation
CT3BOT6	proPh8284_inf	CCCAGAGTAGACATCATGTACGGCACGCTCTCTTTTAG	CGACTCTAGAGGATCGGTTGGCCACCCGAATAGG	fungal transformation
CT3BOT6	Ct3BOT6	CACCATGTACGGCACGCTCTCTTTTAG	CTATAAAGTAAAGGCCCTCCGCA	dual-luciferase assay
ABA3promotor	Ct3ABA3_pro	AAACGACGGCCAGTGCATTCGACCTGATCCAGCCC	CCTTGTCGACCTCGAGCCTGGCAGGTTCTTTGGCGTG	dual-luciferase assay
Ct4_00001199	Ct4_00001199_pro	AAACGACGGCCAGTGAATGGTGCGTTGTCATAAC	CCTTGTCGACCTCGAGGTCGCACTGGGCCAG	dual-luciferase assay
